# Oncostatin M orchestrates collective epithelial migration via HIF1A activation

**DOI:** 10.1101/2025.09.26.678830

**Authors:** Ian C. McLean, Sean M. Gross, Tiera A. Liby, Mark A. Dane, Daniel S. Derrick, Laura M. Heiser

## Abstract

Extracellular signals strongly influence cell behavior, yet the mechanisms by which specific ligands mediate changes in phenotype remain unclear. The cytokine Oncostatin M (OSM) regulates homeostasis, wound healing, inflammation, and cancer progression. We previously found that OSM induces collective cell migration (CCM), a process where cells move as cohesive units while retaining cell-cell contacts, in MCF10A mammary epithelial cells. Here, we investigated how OSM drives CCM by comparing its effects with those elicited by epidermal growth factor (EGF) and interferon gamma (IFNG), defining ligand-specific phenotypes and molecular networks. Integrative transcriptomic and proteomic analyses identified hypoxia-inducible factor-1 (HIF1A) and signal transducer and activator of transcription 3 (STAT3) as central regulators of OSM responses. Functional validation revealed that HIF1A drives transcriptional programs associated with hypoxia, metabolic reprogramming, and immune pathways. Complement signaling emerged as a downstream effector of HIF1A, and its inhibition disrupted OSM-induced clustering and CCM. These findings establish a mechanistic link between OSM signaling, HIF1A activation, and CCM, demonstrating how cytokine-driven transcriptional reprogramming coordinates epithelial migration. Analysis of public breast cancer data suggests this pathway is active in human tumors and may contribute to tissue remodeling, repair, and metastasis.
