## Supplementary material for "Oncostatin M orchestrates collective epithelial migration via HIF1A activation": TableS1

### Sheet: Sheet1
Name	Vendor	Type	Catolog Number
ON-TARGETplus Non-targeting Pool	Horizon Discovery	ON-TARGETplus SMARTpool - Human	D-001810-10
SP1 ON-TARGETplus SMARTpool - Human	Horizon Discovery	ON-TARGETplus SMARTpool - Human	L-026959-00
STAT3 ON-TARGETplus SMARTpool - Human	Horizon Discovery	ON-TARGETplus SMARTpool - Human	L-003544-00
HIF1A ON-TARGETplus SMARTpool - Human	Horizon Discovery	ON-TARGETplus SMARTpool - Human	L-004018-00
NFKB1 ON-TARGETplus SMARTpool - Human	Horizon Discovery	ON-TARGETplus SMARTpool - Human	L-003520-00
JUN ON-TARGETplus SMARTpool - Human	Horizon Discovery	ON-TARGETplus SMARTpool - Human	L-003268-00
CEBPB ON-TARGETplus SMARTpool - Human	Horizon Discovery	ON-TARGETplus SMARTpool - Human	L-006423-00
EPAS1 ON-TARGETplus SMARTpool - Human	Horizon Discovery	ON-TARGETplus SMARTpool - Human	L-004814-00
JUNB ON-TARGETplus SMARTpool - Human	Horizon Discovery	ON-TARGETplus SMARTpool - Human	L-003269-00
FOSL2 ON-TARGETplus SMARTpool - Human	Horizon Discovery	ON-TARGETplus SMARTpool - Human	L-004110-00
TP73 ON-TARGETplus SMARTpool - Human	Horizon Discovery	ON-TARGETplus SMARTpool - Human	L-003331-00
CEBPD ON-TARGETplus SMARTpool - Human	Horizon Discovery	ON-TARGETplus SMARTpool - Human	L-010453-00
CTNNB1 ON-TARGETplus SMARTpool - Human	Horizon Discovery	ON-TARGETplus SMARTpool - Human	L-003482-00
TIMP1 ON-TARGETplus SMARTpool - Human	Horizon Discovery	ON-TARGETplus SMARTpool - Human	L-011792-00
VEGFA ON-TARGETplus SMARTpool - Human	Horizon Discovery	ON-TARGETplus SMARTpool - Human	L-003550-00
PLK1 ON-TARGETplus SMARTpool - Human	Horizon Discovery	ON-TARGETplus SMARTpool - Human	L-003290-00
